# TCR-pMHC complex formation triggers CD3 dynamics

**DOI:** 10.1101/2022.07.27.501668

**Authors:** Floris J. van Eerden, Alrahman Aalaa Sherif, Mara Anais Llamas-Covarrubias, Arthur Millius, Xiuyuan Lu, Shigenari Ishizuka, Sho Yamasaki, Daron M. Standley

**Affiliations:** Department of Systems Immunology, Immunology Frontier Research Center, Osaka University, 3-1 Yamadaoka, Suita, 565-0871, Japan; Department of Genome Informatics, Research Institute for Microbial Diseases, Osaka University, 3-1 Yamadaoka, Suita, 565-0871, Japan; Laboratory of Molecular Immunology, Immunology Frontier Research Center, Osaka University, 3-1 Yamadaoka, Suita, 565-0871, Japan; Department of Molecular Immunology, Research Institute for Microbial Diseases, Osaka University, 3-1 Yamadaoka, Suita, 565-0871, Japan

**Author notes:** Equal contribution E-mail: Floris van Eerden Daron Standley.

## Abstract

In this study, we present an allosteric mechanism for T cell receptor (TCR) triggering upon binding a peptide-MHC complex (pMHC), in which a conformational change in the TCR upon pMHC binding controls the mobility of the CD3 proteins. We found that the TCRβ FG loop serves as a gatekeeper, preventing accidental triggering, while the connecting peptide acts as a hinge for essential conformational changes in the TCR. Atomistic simulations and cell-based experiments with genetically modified connecting peptides demonstrate that rigidified hinge residues result in excessive CD3 dynamics and hypersensitivity to pMHC binding. Our model thus provides a clear connection between extracellular TCR-pMHC binding and changes in CD3 dynamic that propagate from outside to inside the cell.
