## Supplementary material for "TCR-pMHC complex formation triggers CD3 dynamics": Suppl Table S1

### Sheet: Sheet1
Table S1		Nucleotide sequences of wild and mutant 3A9 TCRɑ and β genes synthesized by Integrated Device Technology (IDT).
Gene name	Length	Nucleotide sequences
3A9_alpha	838	CGACCGGAATTCATGCTCCTGGCACTCCTCCCAGTGCTGGGGATACACTTTCTCCTGAGAGATGCCCAAGCTCAGTCAGTGACGCAGCCCGATGCTCGTGTCACTGTCTCTGAAGGAGCCTCTCTGCAGCTGAGATGCAAGTATTCCTCCTCTGTGACACCTTATCTGTTCTGGTATGTCCAGTACCCGCGGCAGGGGCTGCAGCTGCTCCTCAAGTACTATTCCGGAGACCCAGTGGTTCAAGGAGTGAATGGCTTTGAGGCTGAGTTCAGCAAGAGTAACTCTTCCTTCCACCTGCGGAAAGCCTCCGTGCACTGGAGCGACTCGGCTGTGTACTTCTGTGCTTTAAATTCTGGAGGAAGCAATGCAAAGCTAACCTTCGGGAAAGGCACTAAACTC…
3A9_beta_GG	971	CGACCGGAATTCATGTCTAACACTGCCTTCCCTGACCCCGCCTGGAACACCACCCTGCTATCTTGGGTTGCTCTCTTTCTCCTGGGAACAAAACACATGGAGGCTGCAGTCACCCAAAGCCCAAGAAACAAGGTGGCAGTAACAGGAGGAAAGGTGACATTGAGCTGTAATCAGACTAATAACCACAACAACATGTACTGGTATCGGCAGGACACGGGGCATGGGCTGAGGCTGATCCATTATTCATATGGTGCTGGCAGCACTGAGAAAGGAGATATCCCTGATGGATACAAGGCCTCCAGACCAAGCCAAGAGAACTTCTCCCTCATTCTGGAGTTGGCTACCCCCTCTCAGACATCAGTGTACTTCTGTGCCAGCGGTGAATCGGGCCTACCGGAG…
3A9_beta_AA	969	CGACCGGAATTCATGTCTAACACTGCCTTCCCTGACCCCGCCTGGAACACCACCCTGCTATCTTGGGTTGCTCTCTTTCTCCTGGGAACAAAACACATGGAGGCTGCAGTCACCCAAAGCCCAAGAAACAAGGTGGCAGTAACAGGAGGAAAGGTGACATTGAGCTGTAATCAGACTAATAACCACAACAACATGTACTGGTATCGGCAGGACACGGGGCATGGGCTGAGGCTGATCCATTATTCATATGGTGCTGGCAGCACTGAGAAAGGAGATATCCCTGATGGATACAAGGCCTCCAGACCAAGCCAAGAGAACTTCTCCCTCATTCTGGAGTTGGCTACCCCCTCTCAGACATCAGTGTACTTCTGTGCCAGCGGTGAATCGGGCCTACCGGAG…
3A9_beta_PP	969	CGACCGGAATTCATGTCTAACACTGCCTTCCCTGACCCCGCCTGGAACACCACCCTGCTATCTTGGGTTGCTCTCTTTCTCCTGGGAACAAAACACATGGAGGCTGCAGTCACCCAAAGCCCAAGAAACAAGGTGGCAGTAACAGGAGGAAAGGTGACATTGAGCTGTAATCAGACTAATAACCACAACAACATGTACTGGTATCGGCAGGACACGGGGCATGGGCTGAGGCTGATCCATTATTCATATGGTGCTGGCAGCACTGAGAAAGGAGATATCCCTGATGGATACAAGGCCTCCAGACCAAGCCAAGAGAACTTCTCCCTCATTCTGGAGTTGGCTACCCCCTCTCAGACATCAGTGTACTTCTGTGCCAGCGGTGAATCGGGCCTACCGGAG…
